# Hapo-G, Haplotype-Aware Polishing Of Genome Assemblies

**DOI:** 10.1101/2020.12.14.422624

**Authors:** Jean-Marc Aury, Benjamin Istace

## Abstract

Single-molecule sequencing technologies have recently been commercialized by Pacific Biosciences and Oxford Nanopore with the promise of sequencing long DNA fragments (kilobases to megabases order) and then, using efficient algorithms, provide high quality assemblies in terms of contiguity and completeness of repetitive regions. However, the error rate of long-read technologies is higher than that of short-read technologies. This has a direct consequence on the base quality of genome assemblies, particularly in coding regions where sequencing errors can disrupt the coding frame of genes. In the case of diploid genomes, the consensus of a given gene can be a mixture between the two haplotypes and can lead to premature stop codons. Several methods have been developed to polish genome assemblies using short reads and generally, they inspect the nucleotide one by one, and provide a correction for each nucleotide of the input assembly. As a result, these algorithms are not able to properly process diploid genomes and they typically switch from one haplotype to another. Herein we proposed Hapo-G (Haplotype-Aware Polishing Of Genomes), a new algorithm capable of incorporating phasing information from short reads to polish genome assemblies and in particular assemblies of diploid and heterozygous genomes.
