## Supplementary material for "Hapo-G, Haplotype-Aware Polishing Of Genome Assemblies": Table S3: Arabidopsis results

### Sheet: Feuil1
Tool	Round	percent_identity	Qscore		Inum_matches	num_mismatches	num_insertions	num_deletions		100p_exons		100p_pairs		run_time
Uncorrected	0	99.8381	27.9066		117347651	36512	121632	32190		190856		38623471		0
Hapo-G	1	99.9063	30.2825		117420404	7296	90903	11930		199349		42700507		40
Hapo-G	2	99.9067	30.3019		117409476	6998	90735	11894		199410		42747469		39
Hapo-G	3	99.9069	30.3088		117407813	6944	90644	11863		199426		42784664		38
Hapo-G	4	99.908	30.3599		117406237	6963	89345	11860		199414		42797157		38
Hapo-G	5	99.9079	30.3582		117406245	7005	89346	11860		199414		42803378		39
Hapo-G	6	99.9079	30.3585		117406007	6996	89340	11866		199419		42810014		39
HyPo	1	99.9092	30.4181		117415822	7600	89307	9828		199602		43032403		50
HyPo	2	99.9091	30.414		117415028	7682	89293	9861		199615		43140641		56
HyPo	3	99.908	30.3623		117414585	7745	90529	9842		199627		43152456		55
HyPo	4	99.9086	30.3899		117414861	7796	89725	9910		199637		43166206		51
HyPo	5	99.9075	30.3378		117408940	7785	91022	9916		199635		43163355		53
HyPo	6	99.9113	30.5218		117403817	7742	86554	9908		199628		43175510		52
NextPolish	1	99.9102	30.4648		117356798	7662	88260	9618		199698		43098261		91
NextPolish	2	99.9112	30.5164		117354583	7618	86998	9676		199697		43109876		85
NextPolish	3	99.9101	30.4635		117354404	7626	88303	9641		199696		43108543		83
NextPolish	4	99.9101	30.4645		117354250	7690	88262	9593		199700		43109766		85
NextPolish	5	99.9101	30.4617		117354135	7679	88304	9631		199700		43109562		85
NextPolish	6	99.9101	30.4625		117354240	7635	88325	9633		199706		43109816		83
ntEdit	1	99.8912	29.6345		117272105	16804	96428	14476		197620		41856020		26
ntEdit	2	99.8912	29.6353		117272111	16803	96411	14471		197622		41856021		28
ntEdit	3	99.8912	29.6353		117272111	16803	96411	14471		197622		41856022		27
ntEdit	4	99.8912	29.6353		117272111	16803	96410	14471		197623		41856020		27
ntEdit	5	99.8912	29.6353		117272111	16803	96410	14471		197623		41856023		27
ntEdit	6	99.8912	29.6353		117272111	16803	96410	14471		197623		41856022		28
Pilon	1	99.934	31.8059		117426462	6831	57585	13112		199266		42864714		73
Pilon	2	99.9344	31.8296		117404957	6604	56790	13698		199366		42945149		58
Pilon	3	99.9344	31.832		117440252	6564	56778	13730		199370		42954944		61
Pilon	4	99.9344	31.8313		117441004	6554	56779	13753		199377		42956458		62
Pilon	5	99.9345	31.8359		117440844	6560	56729	13714		199383		42958453		59
Pilon	6	99.9344	31.834		117442261	6578	56748	13713		199381		42959217		57
POLCA	1	99.9075	30.3367		117344326	7727	89763	11202		199443		42955902		52
POLCA	2	99.9116	30.5333		117336826	7381	85473	11015		199520		43005420		45
POLCA	3	99.9128	30.5938		117336914	7283	84161	10988		199528		43013518		42
POLCA	4	99.9128	30.5923		117394418	7314	84227	10975		199521		43020045		43
POLCA	5	99.9128	30.5935		117390378	7233	84246	11005		199525		43022246		42
POLCA	6	99.9118	30.5451		117383396	7111	85516	11003		199535		43024926		46
Racon	1	99.6329	24.3518		116978324	8778	401840	20432		197966		34118319		142
Racon	2	99.438	22.5026		116033903	10418	609483	35898		197155		32296522		143
Racon	3	99.3149	21.6422		114612883	9974	719417	61288		196496		31143667		168
Racon	4	99.2531	21.2672		113691421	8892	746397	100298		196169		30455150		174
Racon	5	99.1678	20.7977		113071446	9223	789317	150348		195755		29749039		152
Racon	6	99.1276	20.5929		111256342	9511	771550	198076		195426		29496763		202
