## Supplementary material for "Hapo-G, Haplotype-Aware Polishing Of Genome Assemblies": Table S4: Solanum results

### Sheet: Feuil1
Tool	Round	perfectPairs		phased	sup2SNP	sup3SNP	sup4SNP	sup5SNP	sup6SNP		elapsed
Uncorrected	1	3540333		247705	120767	39959	8710	1574	278		0
Hapo-G	1	45925081		472534	263059	97918	25198	5093	980		190
Hapo-G	2	47127030		479106	266767	99398	25586	5174	996		143
Hapo-G	3	47533075		481052	267782	99825	25697	5192	996		142
Hapo-G	4	47744599		481876	268213	99997	25748	5194	997		139
Hapo-G	5	47875353		482246	268396	100070	25773	5206	998		143
Hapo-G	6	47957836		482404	268500	100116	25783	5204	998		144
HyPo	1	44600454		451435	241146	88609	22560	4478	850		354
HyPo	2	45637916		461616	247312	91015	23206	4573	869		225
HyPo	3	45933822		463828	248772	91608	23346	4601	868		225
HyPo	4	46053070		464872	249480	91905	23424	4614	872		226
HyPo	5	46109981		465183	249651	91967	23438	4623	876		222
HyPo	6	46135414		465437	249791	92070	23463	4631	877		228
NextPolish	1	47222516		467098	250192	91770	23221	4564	864		977
NextPolish	2	47504113		468836	251227	92179	23328	4586	868		887
NextPolish	3	47569116		469251	251465	92263	23345	4588	868		891
NextPolish	4	47591014		469388	251530	92283	23356	4590	869		893
NextPolish	5	47599049		469420	251540	92285	23356	4590	869		897
NextPolish	6	47602706		469441	251544	92291	23357	4590	869		965
ntEdit	1	13631314		327753	167751	57797	13980	2614	488		51
ntEdit	2	13634917		327746	167748	57797	13980	2614	488		33
ntEdit	3	13634935		327746	167747	57797	13980	2614	488		33
ntEdit	4	13634933		327748	167748	57797	13980	2614	488		33
ntEdit	5	13634935		327748	167748	57797	13980	2614	488		33
ntEdit	6	13634934		327748	167748	57797	13980	2614	488		33
Pilon	1	38876982		423033	221782	78530	19562	3777	723		472
Pilon	2	44575619		436483	229529	81695	20504	3994	760		250
Pilon	3	45063467		439627	231338	82426	20704	4025	773		221
Pilon	4	45240177		440783	231993	82717	20790	4045	776		231
Pilon	5	45314138		441376	232285	82830	20837	4062	780		235
Pilon	6	45361077		441675	232432	82893	20856	4067	780		244
POLCA	1	41362888		428501	225415	79957	19873	3846	722		290
POLCA	2	43142674		437996	230989	82240	20527	3990	752		198
POLCA	3	43575011		440713	232574	82912	20736	4033	759		190
POLCA	4	43759489		441938	233254	83188	20822	4050	761		191
POLCA	5	43846043		442537	233617	83348	20872	4062	762		196
POLCA	6	43890703		442807	233769	83412	20882	4067	763		195
Racon	1	17026884		395194	205238	73116	17717	3369	637		429
Racon	2	17651168		391595	202648	72232	17494	3235	579		366
Racon	3	17556351		383752	198236	70787	16970	3082	564		365
Racon	4	17142607		377011	194231	69027	16607	3001	552		372
Racon	5	16667063		370249	190444	67582	16121	2931	527		367
Racon	6	16170761		362503	186289	65823	15526	2813	494		374
